# *Gl*Rac regulates an ATG8-independent autophagy-like pathway in *Giardia lamblia*

**DOI:** 10.64898/2026.02.17.706457

**Authors:** Angélica Hollunder Klippel, Corryn Newman-Boulle, Grant Reed, Dule Dule, Saanya Kedia, Martin T Kelty, Wai Pang Chan, Han-Wei Shih, Alexander R Paredez

## Abstract

Autophagy is a conserved catabolic process essential for cellular homeostasis and adaptation to nutrient stress. The protozoan parasite *Giardia lamblia* lacks most canonical autophagy-related (ATG) genes, including the hallmark ATG8, raising longstanding questions about whether this deeply divergent parasite can perform autophagy. Here, we identify an ATG8-independent autophagy-like pathway in *Giardia* regulated by *Gl*Rac, the parasite’s sole Rho family GTPase. *Gl*Rac-positive double-membrane compartments are induced by encystation and nutrient depletion, and their abundance rapidly declines following amino acid replenishment but is unaffected by glucose, indicating amino acid-specific regulation. *Giardia* Target of Rapamycin (GTOR) levels decrease during nutrient depletion, and GTOR knockdown increases compartment abundance, identifying GTOR as a negative regulator of compartment formation and linking this pathway to nutrient sensing. Time-lapse microscopy revealed that these compartments form through linear and cup-shaped intermediates before becoming spherical and are subsequently cleared upon nutrient replenishment. Of nine putative ATG orthologs examined, none localized as specifically as *Gl*Rac to these structures, supporting the existence of a highly divergent pathway. Nevertheless, the compartments exhibit multiple conserved autophagy-associated features, including double-membrane morphology, actin recruitment, acidification, and cysteine protease activity. Pharmacological inhibition of cysteine proteases with E-64d or of V-ATPase-mediated acidification with concanamycin A promotes compartment accumulation, consistent with continuous degradative turnover. *Gl*Rac regulates compartment biogenesis bidirectionally: constitutive activation increases compartment abundance and size, whereas knockdown reduces them. Finally, quinacrine, an FDA-approved antigiardial drug that accumulates in acidic organelles, perturbs *Gl*Rac-positive compartments, consistent with its reported effects on autophagy in other eukaryotes, raising the possibility that this pathway contributes to parasite fitness. Together, these findings establish *Gl*Rac as a central regulator of an ATG8-independent autophagy-like pathway in *Giardia* and demonstrate that this parasite retains key structural, regulatory, and degradation-associated features of autophagy despite the apparent absence of most canonical ATG machinery.

**Author Summary:** Autophagy is a conserved cellular process that helps cells adapt to nutrient limitation by remodeling and degrading their own components. The intestinal parasite *Giardia lamblia*, which causes widespread diarrheal disease, lacks recognizable homologs of most genes associated with canonical autophagy, raising the question of whether this highly divergent parasite can perform the process at all. We found that *Giardia* forms previously uncharacterized membrane-bound compartments in response to nutrient depletion and during differentiation into its infectious cyst stage. These compartments share key features associated with autophagosomes, including double membranes, acidification, and enzymes involved in protein degradation. We also identified a regulatory protein called *Gl*Rac as a central regulator of these compartments. Similar proteins regulate autophagy in plants, fungi, and animals, suggesting that this regulatory mechanism is broadly conserved across eukaryotes. Finally, quinacrine, a drug historically used to treat giardiasis, promotes the accumulation of these compartments, consistent with its reported effects on autophagy in other eukaryotes. Together, our findings reveal that *Giardia* retains a highly divergent autophagy-like pathway despite the apparent absence of much of the recognizable canonical autophagy machinery, providing new insight into the evolution of autophagy and the cell biology of this important human pathogen.
