## Supplementary material for "*Gl*Rac regulates an ATG8-independent autophagy-like pathway in *Giardia lamblia*": S1 Dataset

### Sheet: Putative ATGs
Gene ID	Product description	Previously Proposed Name	Designation in this study	Source	Query	% Similarity	E-value	Reciprical Hit	Notes
GL50803_0035180	GTOR	GTOR	GTOR	Bagchi et al. 2012	AJV44025.1 Tor1p [Saccharomyces cerevisiae YJM1387]	0.58	5e-143	phosphatidylinositol kinase-related protein kinase TOR2 [Saccharomyces cerevisiae S288C]	Knockdown results in increased GlRac-positive structures formation consistent with negative regulation of Giardia's autophagy-like degradative pathway
GL50803_00137719	Kinase, NEK	GlATG1.1	Putative GlATG1.1	Reciprocal BLAST analysis with Saccharomyces cerevisiae	QHB08479.1 Atg1 [Saccharomyces cerevisiae]	0.5	1e-37	serine/threonine protein kinase ATG1 [Saccharomyces cerevisiae S288C]	Sakamoto and Romano reported a weak ATG1 homolog but did not provide an accession number; we identified two candidates and cannot determine which one they referenced.
GL50803_0017566	Kinase, CAMK CAMKL	GlATG1.2	GlATG1.2-like (AMPK/SNF1 family)	Bagchi et al. 2012	NP_003556.2 ULK1 [Homo sapiens]	0.53	4e-34	AMP-activated serine/threonine-protein kinase catalytic subunit SNF1 [Saccharomyces cerevisiae S288C]	Bagchi reported 6.6E-24 for yeast P53104.1, but reciprical blast suggests this is an AMPK homolog.
GL50803_00113456	Kinase, VPS15	GlVPS15	Putative GlVPS15	Bagchi et al. 2012	KAG2518854.1 ubiquitin-binding serine/threonine protein kinase VPS15 [Saccharomyces cerevisiae]	0.51	6e-41	ubiquitin-binding serine/threonine protein kinase VPS15 [Saccharomyces cerevisiae S288C]
GL50803_0017406	Phosphoinositide-3-kinase, class 3	GlVPS34	Putative GlVPS34	Reciprocal BLAST analysis with Saccharomyces cerevisiae	QHB10391.1 Vps34 [Saccharomyces cerevisiae]	0.56	2e-26	phosphatidylinositol 3-kinase VPS34 [Saccharomyces cerevisiae S288C]
GL50803_006288	Ubiquitin-activating enzyme E1	GlATG7	unsupported — GL50803_006288	Bagchi et al. 2012	QHB09162.1 Atg7 [Saccharomyces cerevisiae]	no hit	NA	NA	Bagchi reported a marginal ATG7 hit to yeast NP_009475.1 2.7E-2, but its nuclear localization and lack of coincident signal with GlRac-positive structures argue against its assignment as an ATG7 ortholog.
GL50803_0028994	unspecified product	GlATG8-like	unsupported — GL50803_0028994	Bagchi et al. 2012; Wu et al. 2021	QHB06698.1 Atg8 [Saccharomyces cerevisiae]	no hit	NA	NA	Bagchi reported a marginal ATG8 hit to C. elegans NP_502064 (3.5E-2), but the candidate shows coincident signal with only a small minority of GlRac-positive structures and AlphaFold does not predict a ubiquitin fold, arguing against its assignment as a true ATG8 ortholog.
GL50803_0033762	WD40 repeat protein	GlATG16	unsupported — POC1-like	Bagchi et al. 2012, Cernikova et al. 2020, Romano et al. 2023	NP_110430.5 Atg16-1 [Homo sapiens]	0.46	2e-16	POC1 centriolar protein homolog [Homo sapiens] 2E-83	GL50803_0033762 localizes to cytoplasmic axonemes proximal to basal bodies, supporting its annotation as a POC1-like protein rather than an ATG16 homolog.
GL50803_0016957	WD40 repeat protein	GlATG21/Prop2	putative GlATG21	Reciprocal BLAST analysis with Saccharomyces cerevisiae	QHB12159.1 Atg21 [Saccharomyces cerevisiae]	0.49	8e-07	Atg21p [Saccharomyces cerevisiae S288C]	Cernikova reported as Proppin2.
GL50803_0010822	WD40 repeat protein	GlATG18/Prop1	GlATG18-like (PROPPIN family)	Reciprocal BLAST analysis with Saccharomyces cerevisiae	QHB08356.1 Atg18 [Saccharomyces cerevisiae]	0.63	3e-24	phosphatidylinositol-3,5-bisphosphate binding protein HSV2 [Saccharomyces cerevisiae S288C] (next best is ATG18)	Cernikova identified this protein as Proppin1. Its best HSV2 hit is a PROPPIN family member, but ATG18 is the next-best hit, making its specific identity uncertain.
	Reciprocal best hit recovers the expected ortholog, and experimental results are consistent with the assigned function. Name used without qualifier.
	Reciprocal best hit recovers the expected ortholog. No functional data yet address the assignment. Named "putative.
	Forward search is significant, but the reciprocal best hit returns a different member of the same family. Family assignment is secure; ortholog assignment is not. Named "-like" or "candidate."
	No significant reciprocal support, or reciprocal search returns an unrelated protein. Localization data are also inconsistent with the proposed assignment. Prior assignment withdrawn.
References
Bagchi S, Oniku AE, Topping K, Mamhoud ZN, Paget TA. Programmed cell death in Giardia. Parasitology. 2012 Jun;139(7):894-903. doi: 10.1017/S003118201200011X. Epub 2012 Mar 12. PMID: 22405231.
Cernikova L, Faso C, Hehl AB. Phosphoinositide-binding proteins mark, shape and functionally modulate highly-diverged endocytic compartments in the parasitic protist Giardia lamblia. PLoS Pathog. 2020 Feb 24;16(2):e1008317. doi: 10.1371/journal.ppat.1008317. PMID: 32092130; PMCID: PMC7058353.
Romano PS, Akematsu T, Besteiro S, Bindschedler A, Carruthers VB, Chahine Z, Coppens I, Descoteaux A, Alberto Duque TL, He CY, Heussler V, Le Roch KG, Li FJ, de Menezes JPB, Menna-Barreto RFS, Mottram JC, Schmuckli-Maurer J, Turk B, Tavares Veras PS, Salassa BN, Vanrell MC. Autophagy in protists and their hosts: When, how and why? Autophagy Rep. 2023;2(1):2149211. doi: 10.1080/27694127.2022.21492…
Sakamoto H, Nakada-Tsukui K, Besteiro S. The Autophagy Machinery in Human-Parasitic Protists; Diverse Functions for Universally Conserved Proteins. Cells. 2021 May 19;10(5):1258. doi: 10.3390/cells10051258. PMID: 34069694; PMCID: PMC8161075.
Wu JH, Tung SY, Ho CC, Su LH, Gan SW, Liao JY, Cho CC, Lin BC, Chiu PW, Pan YJ, Kao YY, Liu YC, Sun CH. A myeloid leukemia factor homolog involved in encystation-induced protein metabolism in Giardia lamblia. Biochim Biophys Acta Gen Subj. 2021 Jun;1865(6):129859. doi: 10.1016/j.bbagen.2021.129859. Epub 2021 Feb 11. PMID: 33581251.

### Sheet: Upregulated Cathepsins
Top upregelated cathepsins - 96h x 48h from Ansell et al.,2015
Gene ID	Product Description	Fold Change 96hx48h	Notes
GL50803_009548	Cathepsin L	5.1	ER and GlRac-positive compartments
GL50803_0015564	Cathepsin B	3.7	No detectable signal
GL50803_0029304	Cathepsin B	3.6	ER and GlRac-positive compartments
GL50803_00113303	Cathepsin B-like cysteine proteinase	3.4	No detectable signal
GL50803_003099	Cathepsin L-like protease	3.2	ER and GlRac-positive compartments
GL50803_0011209	Cathepsin L	2	No detectable signal
GL50803_00137680	Cathepsin L-like protease	2	ER and GlRac-positive compartments
Ansell BR, McConville MJ, Baker L, Korhonen PK, Young ND, Hall RS, Rojas CA, Svärd SG, Gasser RB, Jex AR. Time-Dependent Transcriptional Changes in Axenic Giardia duodenalis Trophozoites. PLoS Negl Trop Dis. 2015 Dec 4;9(12):e0004261. doi: 10.1371/journal.pntd.0004261. PMID: 26636323; PMCID: PMC4670223.
