## Supplementary material for "*Gl*Rac regulates an ATG8-independent autophagy-like pathway in *Giardia lamblia*": S2 Dataset

### Sheet: Constructs
Construct	Giardia Gene	Source	Primer Name	Sequence 5’ to 3’*	Restriction Enzymes for the Insert	Restriction Enzymes for the Vector	Destination Vector	Restriction Enzyme for Integration	Purpose	Obs
pRAC-Halo-GlRac	GL50803_008496	Hardin et al., 2022	-	-	-	-	pKS_PAC	PstI	Halo fusion for GlRac-positive structures labeling (Fig 1A; Fig 2A and E; Fig 3A and B; Fig 4A-C; S5 Fig; S6 Fig; S7A and C Fig; Fig 5C and H; S10A-C Fig ; Fig 6A and B; Fig 7A; S12A Fig; Fig 8A-C)
			-	-
GTOR-mNG	GL50803_0035180	This work	35180_F	gcggtggcggccgctctagaCCTTCACTCACCACAGCATA	NA (NEBuilder HiFi DNA Assembly)	NotI and BamHI	mNeonGreen_pKS_NEO	PacI	mNeonGreen fusion for cellular localization (Fig 3A and B)
			35180_R	cctgaaccgcctccggatccCCAGTATGGACACCATCCAA
GTOR-NLuc	GL50803_0035180	This work	35180_F	gcggtggcggccgctctagaCCTTCACTCACCACAGCATA	NA (NEBuilder HiFi DNA Assembly)	NotI and BamHI	NanoLuc_pKS_NEO	HindIII	NanoLuc fusion for quantitative measurement of GTOR expression (Fig 3C; S4 Fig)
			35180_R	cctgaaccgcctccggatccCCAGTATGGACACCATCCAA
KDELR-mNG	GL50803_004502	This work	4502_F	tccaccgcggtggcggccgcATGTCATCGATGAACGTTTTTAGG	NA (NEBuilder HiFi DNA Assembly)	NotI and SpeI	mNeonGreen_pKS_NEO	NdeI	mNeonGreen fusion for cellular localization (S5 Fig)
			4502_R	ccgcctccggatccactagtGGATGGCAAAGTAAGTGATTTATG
GlATG1.1-mNG	GL50803_00137719	This work	137719_F	agctccaccgcggtggcggccgcTGACTTTGGAATAGCACGCAC	NA (NEBuilder HiFi DNA Assembly)	NotI and SpeI	mNeonGreen_pKS_NEO	EcoRV	mNeonGreen fusion for cellular localization (S6 Fig)
			137719_R	aaccgcctccggatccactagtCGAGTAATCGTCGGCGGAG
GlATG1.2-mNG	GL50803_0017566	This work	17566_F	agctccaccgcggtggcggccgcTCTCTATGCGATGCTCTGTGG	NA (NEBuilder HiFi DNA Assembly)	NotI and SpeI	mNeonGreen_pKS_NEO	EcoRV	mNeonGreen fusion for cellular localization (S6 Fig)
			17566_R	aaccgcctccggatccactagtTCCCTTGAGCTTGAGGCC
GlVPS15-mNG	GL50803_00113456	This work	113456_F	agctccaccgcggtggcggccgcGTGGAGTTAGTGGACTTTGG	NA (NEBuilder HiFi DNA Assembly)	NotI and SpeI	mNeonGreen_pKS_NEO	MfeI	mNeonGreen fusion for cellular localization (S6 Fig)
			113456_R	aaccgcctccggatccactagtGTGATAGAAGAGTATTAGCCCAC
GlVPS34-mNG	GL50803_0017406	This work	17406_F	agctccaccgcggtggcggccgcGAACTCTCGTGGACACTCAAG	NA (NEBuilder HiFi DNA Assembly)	NotI and SpeI	mNeonGreen_pKS_NEO	EcoRV	mNeonGreen fusion for cellular localization (S6 Fig)
			17406_R	aaccgcctccggatccactagtTTTCTTAAAGCCCTGGGTGAAC
GlATG16-mNG	GL50803_0033762	This work	33762_F	agctccaccgcggtggcggccgcCTGTGCGTACCTGCTCTT	NA (NEBuilder HiFi DNA Assembly)	NotI and SpeI	mNeonGreen_pKS_NEO	HindIII	mNeonGreen fusion for cellular localization (S6 Fig)
			33762_R	aaccgcctccggatccactagtGACACCTAGCTCGAAGAGC
GlATG21-mNG	GL50803_0016957	This work	16957_F	agctccaccgcggtggcggccgcCGTTAAGATCCGTGGCATGG	NA (NEBuilder HiFi DNA Assembly)	NotI and SpeI	mNeonGreen_pKS_NEO	HindIII	mNeonGreen fusion for cellular localization (S6 Fig)
			16957_R	aaccgcctccggatccactagtCTTAAGACTCCAAACGCTTTGC
GlATG18-mNG	GL50803_0010822	This work	10822_F	agctccaccgcggtggcggccgcGTTGTTGCCATGCTCTTTCG	NA (NEBuilder HiFi DNA Assembly)	NotI and SpeI	mNeonGreen_pKS_NEO	NheI	mNeonGreen fusion for cellular localization (S6 Fig)
			10822_R	aaccgcctccggatccactagtATCCGTCAGCATATTCAGGAAG
GlATG8-Like-mNG	GL50803_0028994	This work	28994_F	agctccaccgcggtggcggccgcCCGCAGAATTGGTGATAATGG	NA (NEBuilder HiFi DNA Assembly)	NotI and SpeI	mNeonGreen_pKS_NEO	AvaI	mNeonGreen fusion for cellular localization (S7A)
			28994_R	aaccgcctccggatccactagtTGGAATGAATTGACTCAAGAGGC
GlATG7-mNG	GL50803_006288	This work	6288_F	agctccaccgcggtggcggccgcCTGGTTCCGTGACTGGCTACCCT	NA (NEBuilder HiFi DNA Assembly)	NotI and SpeI	mNeonGreen_pKS_NEO	NdeI	mNeonGreen fusion for cellular localization (S7C)
			6288_R	aaccgcctccggatccactagtGGCGCGGCCCGCAGTAAA
GlActin-Halo	GL50803_0040817	This work	40817_F	ggcgaattggagctccaccgcggtggcggccgcATATTCTCTACCACATGCAGTTCTC	NA (NEBuilder HiFi DNA Assembly)	NotI and SpeI	Halogenase_pKS_PAC	NdeI	Halo fusion for for cellular localization (Fig 5A; S8 Fig)
			40817_R	cagtaccgatttctgccatggatccactagtCATACACTTACGGTTTGCAATGGAA
pRac-mNG-GlRac (PAC)	GL50803_008496	This work	-	-	BamHI and XbaI	BamHI and XbaI	pRAC-Halo-GlRac_PAC	NdeI	mNeonGreen fusion for GlRac-positive structures labeling (Fig 5B and G; S9 Fig)	The Halo tag in the Halo-GlRac construct was replaced with an mNG tag by subcloning using BamHI and XbaI restriction sites.
			-	-
pRac-mNG-GlRac (NEO)	GL50803_008496	This work	-	-	NotI and EcoRI	NotI and EcoRI	pKS_NEO	NdeI	mNeonGreen fusion for GlRac-positive structures labeling in the strain expressing Actin-Halo (Fig 5A; S8 Fig)	The GlRac-mNG-GlRac construct was subcloned into the pKS_NEO vector using NotI and EcoRI restriction sites for use in the Actin-Halo strain, which carries puromycin acetyltransferase (PAC) resistance.
			-	-
GlCathepsinL-mNG	GL50803_009548	This work	9548_F	agctccaccgcggtggcggccgcAGCCTCTTTATACGCCCATC	NA (NEBuilder HiFi DNA Assembly)	NotI and SpeI	mNeonGreen_pKS_NEO	EcoRV	mNeonGreen fusion for cellular localization (Fig 5H)
			9548_R	aaccgcctccggatccactagtTGGATGCAGTGACGTATTTTCA
GlCathepsinB-mNG	GL50803_0029304	This work	29304_F	agctccaccgcggtggcggccgcTCTCTCTTCTATTGACCCTTGG	NA (NEBuilder HiFi DNA Assembly)	NotI and SpeI	mNeonGreen_pKS_NEO	BstZ17I	mNeonGreen fusion for cellular localization (S10A Fig)
			29304_R	aaccgcctccggatccactagtCATCGGTGCATTATGCTCTG
GlCathepsin L-like-mNG	GL50803_00137680	This work	137680_F	agctccaccgcggtggcggccgcGGATGCACAGAACAAGAAGC	NA (NEBuilder HiFi DNA Assembly)	NotI and SpeI	mNeonGreen_pKS_NEO	EcoRV	mNeonGreen fusion for cellular localization and GlRac-positive structures labeling(S10B Fig; Fig 7E)
			137680_R	aaccgcctccggatccactagtGATATTAACACCCCTCTGGGAG
Glcathepsin L-like-mNG	GL50803_003099	This work	3099_F	agctccaccgcggtggcggccgcTAAGCAGCGTGCAATACGAC	NA (NEBuilder HiFi DNA Assembly)	NotI and SpeI	mNeonGreen_pKS_NEO	NA (episomal)	mNeonGreen fusion for cellular localization (S10C Fig)
			3099_R	aaccgcctccggatccactagtTCCGATAATTCCGAGCACTTCG
pRac-Halo-GlRacMS	GL50803_008496	Krtková et al., 2016	-	-	NcoI and BamHI	NcoI and BamHI	pKS_PAC	PstI	GlRac knockdown (Fig 7A; S12A Fig)	The HA tag in the HA-RacMS construct generated by Krtková et al. (2016) was replaced with a Halo tag by subcloning using NcoI and BamHI restriction sites.
			-	-
GlRacCA	GL50803_008496	Paredez et al., 2011	-	-	-	-	pTet-3HA_PAC	NA (episomal)	Constituitive active GlRac (Fig 7E)
			-	-
* The capitalized region corresponds to the sequence that anneals to the target gene, while the lowercase region provides vector homology for Gibson assembly.
Vector Sequences are avilable upon request
References
Hardin WR, Alas GCM, Taparia N, Thomas EB, Steele-Ogus MC, Hvorecny KL, Halpern AR, Tůmová P, Kollman JM, Vaughan JC, Sniadecki NJ, Paredez AR. The Giardia ventrolateral flange is a lamellar membrane protrusion that supports attachment. PLoS Pathog. 2022 Apr 28;18(4):e1010496. doi: 10.1371/journal.ppat.1010496. PMID: 35482847; PMCID: PMC9089883.
Krtková J, Thomas EB, Alas GC, Schraner EM, Behjatnia HR, Hehl AB, Paredez AR. Rac Regulates Giardia lamblia Encystation by Coordinating Cyst Wall Protein Trafficking and Secretion. mBio. 2016 Aug 23;7(4):e01003-16. doi: 10.1128/mBio.01003-16. PMID: 27555307; PMCID: PMC4999545.
Paredez AR, Assaf ZJ, Sept D, Timofejeva L, Dawson SC, Wang CJ, Cande WZ. An actin cytoskeleton with evolutionarily conserved functions in the absence of canonical actin-binding proteins. Proc Natl Acad Sci U S A. 2011 Apr 12;108(15):6151-6. doi: 10.1073/pnas.1018593108. Epub 2011 Mar 28. PMID: 21444821; PMCID: PMC3076823.
